# Aldosterone drives HSD2 neuron activity and molecular remodeling of synaptic function to promote sodium appetite

**DOI:** 10.64898/2026.10.21.759848

**Authors:** Miriam C McDonough, Ahmet Kuralay, Trevor B Butler, Alysia B Berns, Madelin R Schwager, Silvia Gasparini, Joel C Geerling, Jon M Resch

## Abstract

Sodium deficiency increases aldosterone, which signals through the mineralocorticoid receptor (MR) to restrict sodium excretion and promote salt appetite. Despite aldosterone’s importance in maintaining hydromineral balance, its role in regulating neuronal function is poorly understood. Here, we define the transcriptional response to aldosterone in neurons and demonstrate that MR signaling in HSD2 neurons is essential for aldosterone-induced sodium appetite. Disruption of MR in HSD2 neurons impaired sodium appetite following deficiency and abolished saline intake in response to aldosterone. Single-nucleus RNA sequencing of the caudal nucleus of the solitary tract (NTS) revealed that aldosterone selectively regulates gene expression in HSD2 neurons, with enrichment for transcripts associated with synaptic function. Consistent with this, aldosterone increased the paired-pulse ratio at HSD2 neuron synapses, indicating reduced synaptic depression during repeated stimulation. Notably, *Sv2c*, encoding synaptic vesicle glycoprotein 2C, exhibited the greatest increase in expression after aldosterone treatment, and its disruption in HSD2 neurons reduced saline ingestion, identifying SV2C as a mediator of mineralocorticoid-induced sodium appetite. Together, these findings reveal a selective aldosterone-induced transcriptional program associated with enhanced synaptic transmission in HSD2 neurons and identify a molecular mechanism through which aldosterone promotes sodium appetite.
