## Supplementary material for "Aldosterone drives HSD2 neuron activity and molecular remodeling of synaptic function to promote sodium appetite": Table S3

### Sheet: Table S3A
CRISPR-Cas9-sgNr3c2 predicted off-target editing sites, related to Figure 2
sgRNA sequence	Off-target sequence	Mismatch Position	Mismatch Count	MIT Off-target score	Chromosome	Start	End	Strand	Locus description
GGCCTAGATATGGAAAGGCGCTGGAGT	GGCGTAGACCTGGAAAGGCGAGGGGGT	...*....**..........*	4	0.402156	chr10	4639862	4639888	+	intron: Esr1
GGCCTAGATATGGAAAGGCGCTGGAGT	GGCCTAGATATTGAGAGGAGTTTGGGT	...........*..*...*.*	4	0.00258212	chr14	50629174	50629200	+	intergenic: Tlr11-Olfr736
GTCTGGACTGGGAACCATATCCTGGAT	GACTTGACTGGGCACCATGTCTAGGGT	.*..*.......*.....*..	4	0.157516	chr1	67617348	67617374	-	intergenic: Cps1-Erbb4
GGCCTAGATATGGAAAGGCGCTGGAGT	GGGATACATATGGAAAGGCGCCTGAGT	..**..*..............	3	10.2576	chr6	67130730	67130756	-	intergenic: E230016M11-Rik-Serbp1

### Sheet: Table S3B
CRISPR-Cas9-sgSv2c predicted off-target editing sites, related to Figure 5
sgRNA sequence	Off-target sequence	Mismatch Position	Mismatch Count	MIT Off-target score	Chromosome	Start	End	Strand	Locus description
CTGGAACCGACTGTAGGACCG	TTGGAACACACTGTAGCACCGTGGAAT	*......**.......*....	4	0.262299	chr9	11473429	11473455	+	intergenic: Cntn5-4930568E12Rik
CTGGAACCGACTGTAGGACCG	CTGGAACCGTCTCTCCGACCGGCGGAT	.........*..*.**.....	4	0.0383334	chr9	122864417	122864443	-	intron: Tgm4
